# H3K9 methyltransferase EHMT2/G9a controls ERVK-driven non-canonical imprinted genes

**DOI:** 10.1101/2021.03.29.437617

**Authors:** Tie-Bo Zeng, Nicholas Pierce, Piroska E. Szabó

## Abstract

Unlike regular imprinted genes, non-canonical imprinted genes are known to not depend on gamete-specific DNA methylation difference. Instead, the paternal allele-specific expression of these genes in the extra-embryonic lineages depends on an H3K27me3-based imprint in the oocyte, but this marking is not maintained beyond pre-implantation development. The maintenance of non-canonical imprinting corresponds to maternal allele-specific DNA methylation and paternal allele-specific H3K4me3 at their somatic DMRs, which occur at ERVK repeats. We hypothesized that EHMT2, the main euchromatic H3K9 methyltransferase, also has a role in this process. Using reciprocal mouse crosses and allele-specific RNA-seq analysis, we found that the maternal allele of each known non-canonical imprinted gene was derepressed from its ERVK promoter in the *Ehmt2*^*−/−*^ ectoplacental cone of somite-matched 8.5 dpc embryos. In the *Ehmt2*^*−/−*^ embryos, loss of DNA methylation accompanied the derepression of both parental alleles of those ERVK promoters. Our study identifies EHMT2 as an essential player that maintains the repressed chromosomal state in non-canonical imprinting.
