## Supplemental Table 1 for "H3K9 methyltransferase EHMT2/G9a controls ERVK-driven non-canonical imprinted genes"

### Sheet: EPC_Samples
Table S1. List of all placenta samples
Background of cross	Type of mutation	Cross	Genotype of placenta	Genotype	Sample Name	Placenta Sample	Stage	Sex	Time of dissection
JF1/Ms x 129S1	Wide type control	Ehmt2+/+ x Ehmt2+/+	CONTROL	Ehmt2+/+	CONTROL6_J1_1	TZPL05	6-somite stage	F	8 dpc: 1 pm
					CONTROL6_J1_2	TZPL06	6-somite stage	M
					CONTROL6_J1_3	TZPL07	6-somite stage	M
					CONTROL6_J1_4	TZPL08	6-somite stage	F
	Zygotic mutation	Ehmt2+/− x Ehmt2+/−	ZYG_WT	Ehmt2+/+	ZYG_WT6_J1_1	TZPL45	6-somite stage	F	8 dpc: 9 am
					ZYG_WT6_J1_2	TZPL46	6-somite stage	F
					ZYG_WT6_J1_3	TZPL47	6-somite stage	M
					ZYG_WT6_J1_4	TZPL48	6-somite stage	M
			ZYG_HOMO	Ehmt2−/−	ZYG_HOMO6_J1_1	TZPL33	6-somite stage	F	8 dpc: 6 pm
					ZYG_HOMO6_J1_2	TZPL34	6-somite stage	F
					ZYG_HOMO6_J1_3	TZPL35	6-somite stage	M
					ZYG_HOMO6_J1_4	TZPL36	6-somite stage	M
			ZYG_WT	Ehmt2+/+	ZYG_WT12_J1_1	TZPL41	12-somite stage	F	8 dpc: 6 pm
					ZYG_WT12_J1_2	TZPL42R*	12-somite stage	F
					ZYG_WT12_J1_3	TZPL43	12-somite stage	M
					ZYG_WT12_J1_4	TZPL44	12-somite stage	M
			ZYG_HOMO	Ehmt2−/−	ZYG_HOMO12_J1_1	TZPL29	12-somite stage	F	9 dpc: 9 am
					ZYG_HOMO12_J1_2	TZPL30	12-somite stage	F
					ZYG_HOMO12_J1_3	TZPL31	12-somite stage	M
					ZYG_HOMO12_J1_4	TZPL32	12-somite stage	M
129S1 x JF1/Ms	Wide type control	Ehmt2+/+ x Ehmt2+/+	CONTROL	Ehmt2+/+	CONTROL6_1J_1	TZPL01	6-somite stage	F	8 dpc: 9 am
					CONTROL6_1J_2	TZPL02	6-somite stage	F
					CONTROL6_1J_3	TZPL03	6-somite stage	M
					CONTROL6_1J_4	TZPL04	6-somite stage	M
	Zygotic mutation	Ehmt2+/− x Ehmt2+/−	ZYG_WT	Ehmt2+/+	ZYG_WT6_1J_1	TZPL37R*	6-somite stage	F	8 dpc: 1 pm
					ZYG_WT6_1J_2	TZPL38R*	6-somite stage	F
					ZYG_WT6_1J_3	TZPL39	6-somite stage	M
					ZYG_WT6_1J_4	TZPL40	6-somite stage	M
			ZYG_HOMO	Ehmt2−/−	ZYG_HOMO6_1J_1	TZPL25R*	6-somite stage	F	8 dpc: 6 pm
					ZYG_HOMO6_1J_2	TZPL26R*	6-somite stage	F
					ZYG_HOMO6_1J_3	TZPL27	6-somite stage	M
					ZYG_HOMO6_1J_4	TZPL28	6-somite stage	M
	Maternal mutation	Ehmt2fl/fl x Ehmt2+/+	MAT_WT	Ehmt2m+/z+	MAT_WT6_1J_1	TZPL13	6-somite stage	F	8 dpc: 9 am
					MAT_WT6_1J_2	TZPL14	6-somite stage	F
					MAT_WT6_1J_3	TZPL15	6-somite stage	M
					MAT_WT6_1J_4	TZPL16	6-somite stage	M
		Ehmt2fl/fl; Zp3-Cre+ x Ehmt2+/+	MAT_MUT	Ehmt2m−/z+	MAT_MUT6_1J_1	TZPL09	6-somite stage	F	8 dpc: 9 am
					MAT_MUT6_1J_2	TZPL10	6-somite stage	F	9 dpc: 9 am
					MAT_MUT6_1J_3	TZPL11	6-somite stage	M
					MAT_MUT6_1J_4	TZPL12	6-somite stage	M
Abbreviation: Zygotic, ZYG; Maternal, MAT; JF1 x 129S, J1; 129S x JF1, 1J; Wild type, WT; Homozygous, HOMO; Maternal mutant, MAT_MUT; days post coitum, dpc.
* These samples marked with "R" were replacements in a follow-up RNA-seq experiment. We didn't observe a batch effect between the initial and follow-up RNA-seq experiments.

### Sheet: Embryo_Samples
Table S1. List of all placenta samples
Background of cross	Type of mutation	Cross	Genotype of placenta	Genotype	Sample Name	Embryo Sample	Stage	Sex	Time of dissection
JF1/Ms x 129S1	Wide type control	Ehmt2+/+ x Ehmt2+/+	CONTROL	Ehmt2+/+	CONTROL6_J1_1	TZEM05	6-somite stage	F	8 dpc: 1 pm
					CONTROL6_J1_2	TZEM06	6-somite stage	M
					CONTROL6_J1_3	TZEM07	6-somite stage	M
					CONTROL6_J1_4	TZEM08	6-somite stage	F
	Zygotic mutation	Ehmt2+/− x Ehmt2+/−	ZYG_WT	Ehmt2+/+	ZYG_WT6_J1_1	TZEM45	6-somite stage	F	8 dpc: 9 am
					ZYG_WT6_J1_2	TZEM46	6-somite stage	F
					ZYG_WT6_J1_3	TZEM47	6-somite stage	M
					ZYG_WT6_J1_4	TZEM48	6-somite stage	M
			ZYG_HOMO	Ehmt2−/−	ZYG_HOMO6_J1_1	TZEM33	6-somite stage	F	8 dpc: 6 pm
					ZYG_HOMO6_J1_2	TZEM34	6-somite stage	F
					ZYG_HOMO6_J1_3	TZEM35	6-somite stage	M
					ZYG_HOMO6_J1_4	TZEM36	6-somite stage	M
			ZYG_WT	Ehmt2+/+	ZYG_WT12_J1_1	TZEM41	12-somite stage	F	8 dpc: 6 pm
					ZYG_WT12_J1_2	TZEM42	12-somite stage	F
					ZYG_WT12_J1_3	TZEM43	12-somite stage	M
					ZYG_WT12_J1_4	TZEM44	12-somite stage	M
			ZYG_HOMO	Ehmt2−/−	ZYG_HOMO12_J1_1	TZEM29	12-somite stage	F	9 dpc: 9 am
					ZYG_HOMO12_J1_2	TZEM30	12-somite stage	F
					ZYG_HOMO12_J1_3	TZEM31	12-somite stage	M
					ZYG_HOMO12_J1_4	TZEM32	12-somite stage	M
129S1 x JF1/Ms	Wide type control	Ehmt2+/+ x Ehmt2+/+	CONTROL	Ehmt2+/+	CONTROL6_1J_1	TZEM01	6-somite stage	F	8 dpc: 9 am
					CONTROL6_1J_2	TZEM02R*	6-somite stage	F
					CONTROL6_1J_3	TZEM03	6-somite stage	M
					CONTROL6_1J_4	TZEM04	6-somite stage	M
	Zygotic mutation	Ehmt2+/− x Ehmt2+/−	ZYG_WT	Ehmt2+/+	ZYG_WT6_1J_1	TZEM37	6-somite stage	F	8 dpc: 1 pm
					ZYG_WT6_1J_2	TZEM38	6-somite stage	F
					ZYG_WT6_1J_3	TZEM39	6-somite stage	M
					ZYG_WT6_1J_4	TZEM40	6-somite stage	M
			ZYG_HOMO	Ehmt2−/−	ZYG_HOMO6_1J_1	TZEM25	6-somite stage	F	8 dpc: 6 pm
					ZYG_HOMO6_1J_2	TZEM26	6-somite stage	F
					ZYG_HOMO6_1J_3	TZEM27	6-somite stage	M
					ZYG_HOMO6_1J_4	TZEM28	6-somite stage	M
	Maternal mutation	Ehmt2fl/fl x Ehmt2+/+	MAT_WT	Ehmt2m+/z+	MAT_WT6_1J_1	TZEM13	6-somite stage	F	8 dpc: 9 am
					MAT_WT6_1J_2	TZEM14	6-somite stage	F
					MAT_WT6_1J_3	TZEM15	6-somite stage	M
					MAT_WT6_1J_4	TZEM16	6-somite stage	M
		Ehmt2fl/fl; Zp3-Cre+ x Ehmt2+/+	MAT_MUT	Ehmt2m−/z+	MAT_MUT6_1J_1	TZEM09	6-somite stage	F	8 dpc: 9 am
					MAT_MUT6_1J_2	TZEM10	6-somite stage	F	9 dpc: 9 am
					MAT_MUT6_1J_3	TZEM11	6-somite stage	M
					MAT_MUT6_1J_4	TZEM12	6-somite stage	M
Abbreviation: Zygotic, ZYG; Maternal, MAT; JF1 x 129S, J1; 129S x JF1, 1J; Wild type, WT; Homozygous, HOMO; Maternal mutant, MAT_MUT; days post coitum, dpc.
* This sample marked with "R" is a replacemen in a follow-up RNA-seq experiment. We didn't observe a batch effect between the initial and follow-up RNA-seq experiments.
